# A yeast lysosomal biogenesis map uncovers the cargo spectrum of lysosomal protein targeting pathways

**DOI:** 10.1101/2021.07.24.453616

**Authors:** Sebastian Eising, Bianca M. Esch, Mike Wälte, Prado Vargas Duarte, Stefan Walter, Christian Ungermann, Maria Bohnert, Florian Fröhlich

**Affiliations:** Osnabrück University, Department of Biology/Chemistry, Molecular Membrane Biology Group, Barbarastraße 13, 49076 Osnabrück, Germany; University of Münster, Institute of Cell Dynamics and Imaging, Von-Esmarch-Straße 56, 48149 Münster, Germany; Osnabrück University, Department of Biology/Chemistry, Biochemistry section, Barbarastrasse 13, 49076 Osnabrück, Germany; Osnabrück University, Center of Cellular Nanoanalytics Osnabrück (CellNanOs), Barbarastrasse 11, 49076 Osnabrück, Germany; University of Münster, Cells in Motion Interfaculty Centre (CiM), Waldeyerstr. 15, 48149 Münster, Germany

**Keywords:** Lysosomal biogenesis, vacuole, CPY pathway, CVT pathway, AP-3 trafficking

## Abstract

The lysosome is the major catabolic organelle and a key metabolic signaling center of the cell. Mutations in lysosomal proteins can have catastrophic effects, causing neurodegeneration, cancer, and age-related diseases. The vacuole is the lysosomal analog of *Saccharomyces cerevisiae* that harbors many conserved proteins. Vacuolar proteins reach their destination via the endosomal vacuolar protein sorting (VPS) pathway, via the alkaline phosphatase (ALP or AP-3) pathway, and via the cytosol-to-vacuole transport (CVT) pathway. While these pathways have been extensively studied, a systematic understanding of the cargo spectrum of each pathway is completely lacking. Here we combine quantitative proteomics of purified vacuoles with mutant analyses to generate the lysosomal biogenesis map. This dataset harbors information on the cargo-receptor relationship of virtually all vacuolar proteins. We map binding motifs of Vps10 and the AP-3 complex and identify a novel cargo of the CVT pathway under nutrient-rich conditions. Our data uncover how organelle purification and quantitative proteomics can uncover fundamental insights into organelle biogenesis.
