## supplementary table 8 for "A yeast lysosomal biogenesis map uncovers the cargo spectrum of lysosomal protein targeting pathways"

### Sheet: Sheet1
384 Plate_row_col
	Gene Name ORF
A1
A3
A5	SYN8	YAL014C
A7	CSH1	YBR161W
A9	FUN26	YAL022C
A11	ERV14	YGL054C
A13	DRS2	YAL026C
A15	VMA8	YEL051W
A17	KTR4	YBR199W
A19	AVT3	YKL146W
A21	VNX1	YNL321W
A23	RSN1	YMR266W
C1
C3
C5	APE2	YKL157W
C7	MCD4	YKL165C
C9	PFA3	YNL326C
C11	COS1	YNL336W
C13	SFH5	YJL145W
C15	ZRT3	YKL175W
C17	ATO2	YNR002C
C19	STE3	YKL178C
C21	YJL163C	YJL163C
C23	PHO91	YNR013C
E1	CPS1	YJL172W
E3	YKT6	YKL196C
E5	MCH1	YDL054C
E7	CTR2	YHR175W
E9	GTR2	YGR163W
E11	VAM6	YDL077C
E13	KOG1	YHR186C
E15	NVJ1	YHR195W
E17	YVC1	YOR087W
E19	NYV1	YLR093C
E21	ATG21	YPL100W
E23	KTR1	YOR099W
G1	VPS30	YPL120W
G3	PIN2	YOR104W
G5	SMA2	YML066C
G7	RNY1	YPL123C
G9	VAM3	YOR106W
G11	SIT1	YEL065W
G13	HNM1	YGL077C
G15	KTR3	YBR205W
G17	MNN1	YER001W
G19	FTH1	YBR207W
G21	YND1	YER005W
G23	VPS45	YGL095C
I1	UIP3	YAR027W
I3	VPS73	YGL104C
I5	YAR028W	YAR028W
I7	VHC1	YBR235W
I9	YGL114W	YGL114W
I11	FET4	YMR319C
I13	PHO90	YJL198W
I15	YNR048W	YNR048W
I17	JEN1	YKL217W
I19	IVY1	YDR229W
I21	SEC26	YDR238C
I23	VCX1	YDL128W
K1	SRF1	YDL133W
K3	HSV2	YGR223C
K5	CCC2	YDR270W
K7	PRM4	YPL156C
K9	YPL162C	YPL162C
K11	LCB4	YOR171C
K13	YLR173W	YLR173W
K15	MDM1	YML104C
K17	TRE1	YPL176C
K19	TCO89	YPL180W
K21	YBR241C	YBR241C
K23	YPT10	YBR264C
M1	FCY2	YER056C
M3	FCY21	YER060W
M5	FUI1	YBL042C
M7	VTC1	YER072W
M9	AIM14	YGL160W
M11	MEH1	YKR007W
M13	YNR061C	YNR061C
M15	YPT52	YKR014C
M17	AVT1	YJR001W
M19	VAC7	YNL054W
M21	IZH2	YOL002C
M23	AQR1	YNL065W
O1	TLG2	YOL018C
O3	GEF1	YJR040W
O5	GAP1	YKR039W
O7	YOL019W	YOL019W
O9	DPP1	YDR284C
O11	SYG1	YIL047C
O13	NEO1	YIL048W
O15	ENO1	YGR254W
O17	YIL067C	YIL067C
O19	YDL180W	YDL180W
O21	TNA1	YGR260W
O23	VMA1	YDL185W
A2	AVT7	YIL088C
A4	GTR1	YML121W
A6	CCC1	YLR220W
A8	CDC42	YLR229C
A10	COS3	YML132W
A12	VPS34	YLR240W
A14	STE13	YOR219C
A16	YMR010W	YMR010W
A18	CSC1	YLR241W
A20	HXT2	YMR011W
A22
A24
C2	HES1	YOR237W
C4	SSO1	YPL232W
C6	ENV7	YPL236C
C8	SEC17	YBL050W
C10	BSD2	YBR290W
C12	ATG8	YBL078C
C14	AVT5	YBL089W
C16	AVT6	YER119C
C18	TPN1	YGL186C
C20	YCK3	YER123W
C22
C24
E2	COS2	YBR302C
E4	RER1	YCL001W
E6	TAT2	YOL020W
E8	TOR1	YJR066W
E10	YNL115C	YNL115C
E12	MAM3	YOL060C
E14	INP54	YOL065C
E16	YIL089W	YIL089W
E18	YDL199C	YDL199C
E20	YDL206W	YDL206W
E22	UGA4	YDL210W
E24	COS6	YGR295C
G2	YDL211C	YDL211C
G4	SEC24	YIL109C
G6	PRM5	YIL117C
G8	YHL008C	YHL008C
G10	VPH1	YOR270C
G12	DIP5	YPL265W
G14	TPO4	YOR273C
G16	ECM38	YLR299W
G18	YPK9	YOR291W
G20	STV1	YMR054W
G22	YOR292C	YOR292C
G24	ATH1	YPR026W
I2	VAM7	YGL212W
I4	DNF1	YER166W
I6	FUS1	YCL027W
I8	FUR4	YBR021W
I10	EMC4	YGL231C
I12	ATG22	YCL038C
I14	CHS3	YBR023C
I16	VTC2	YFL004W
I18	CSG2	YBR036C
I20	MNT2	YGL257C
I22	PTR2	YKR093W
I24	YJR124C	YJR124C
K2	NFT1	YKR103W
K4	PHM7	YOL084W
K6	ENO2	YHR174W
K8	ITR2	YOL103W
K10	VMR1	YHL035C
K12	AIM20	YIL158W
K14	ARN1	YHL040C
K16	COS7	YDL248W
K18	RCR2	YDR003W
K20	COS8	YHL048W
K22	EGH1	YIR007W
K24	RAX1	YOR301W
M2	VMA13	YPR036W
M4	COT1	YOR316C
M6	ERV2	YPR037C
M8	VBA1	YMR088C
M10	VPS38	YLR360W
M12	OPY2	YPR075C
M14	CHS2	YBR038W
M16	COS12	YGL263W
M18	FIG1	YBR040W
M20	FAT1	YBR041W
M22	STE2	YFL026W
M24	VMA7	YGR020C
O2	BAP2	YBR068C
O4	TDA7	YNL176C
O6	BPT1	YLL015W
O8	SMF1	YOL122C
O10	TPO1	YLL028W
O12	CHS1	YNL192W
O14	RTC1	YOL138C
O16	FPS1	YLL043W
O18	PPN2	YNL217W
O20	YBT1	YLL048C
O22	DAP2	YHR028C
O24	ENA1	YDR040C
B1	BAP3	YDR046C
B3	YNL058C	YNL058C
B5	VMA10	YHR039C-A
B7	PPN1	YDR452W
B9	NHX1	YDR456W
B11	VTC4	YJL012C
B13	VPS41	YDR080W
B15	DCR2	YLR361C
B17	VMA4	YOR332W
B19	SNX3	YOR357C
B21	BPH1	YCR032W
B23	VPS33	YLR396C
D1	BSC6	YOL137W
D3	PFF1	YBR074W
D5	MUP1	YGR055W
D7	SLM4	YBR077C
D9	COS4	YFL062W
D11	PEF1	YGR058W
D13	NPP1	YCR026C
D15	FEN2	YCR028C
D17	VPS15	YBR097W
D19	PHO84	YML123C
D21	PHO87	YCR037C
D23	ATG18	YFR021W
F1	YNL234W	YNL234W
F3	MNR2	YKL064W
F5	LYP1	YNL268W
F7	VMA5	YKL080W
F9	SMF3	YLR034C
F11	AKR2	YOR034C
F13	PEP12	YOR036W
F15	TLG1	YDR468C
F17	VTC5	YDR089W
F19	PHO8	YDR481C
F21	TMS1	YDR105C
F23	KRE2	YDR483W
H1	IRC8	YJL051W
H3	VPS3	YDR495C
H5	ITR1	YDR497C
H7	DNF3	YMR162C
H9	VTC3	YPL019C
H11	VMA6	YLR447C
H13	VTI1	YMR197C
H15	TPO3	YPR156C
H17	VMA21	YGR105W
H19	ERS1	YCR075C
H21	CDC50	YCR094W
H23	YGR125W	YGR125W
J1	VMA2	YBR127C
J3	RMD1	YDL001W
J5	TSC13	YDL015C
J7	TPO2	YGR138C
J9	PMC1	YGL006W
J11	VPS62	YGR141W
J13	PRM1	YNL279W
J15	FRE8	YLR047C
J17	SSH4	YKL124W
J19	VMA11	YPL234C
J21	BXI1	YNL305C
J23	VBA4	YDR119W
L1	SCP160	YJL080C
L3	YCF1	YDR135C
L5	GNP1	YDR508C
L7	SKG6	YHR149C
L9	PHS1	YJL097W
L11	LSB6	YJL100W
L13	VAC8	YEL013W
L15	PMP2	YEL017C-A
L17	YPT7	YML001W
L19	KTR6	YPL053C
L21	SUR1	YPL057C
L23	YPR170W-B	YPR170W-B
N1
N3
N5	FMP42	YMR221C
N7	YML018C	YML018C
N9	ZRC1	YMR243C
N11	YDC1	YPL087W
N13	YMR253C	YMR253C
N15	VPS60	YDR486C
N17	PEP8	YJL053W
N19	PRD1	YCL057W
N21	GRX7	YBR014C
N23	APE1	YKL103C
P1
P3
P5	RAM2	YKL019W
P7	YMC1	YPR058W
P9	EGO2	YCR075W-A
P11	FAB1	YFR019W
P13	YMR160W	YMR160W
P15	YMD8	YML038C
P17	SIP1	YDR422C
P19	RAV2	YDR202C
P21	VAC14	YLR386W
P23	SCH9	YHR205W
B2	MRPL23	YOR150W
B4	ICY1	YMR195W
B6	IML1	YJR138W
B8	FRA1	YLL029W
B10	VPS35	YJL154C
B12	AMS1	YGL156W
B14	APE4	YHR113W
B16	YKR104W	YKR104W
B18	CLA4	YNL298W
B20	SFM1	YOR021C
B22	MTC5	YDR128W
B24	PIB2	YGL023C
D2	MNP1	YGL068W
D4	LSC2	YGR244C
D6	IDH2	YOR136W
D8	FLC2	YAL053W
D10	CWH41	YGL027C
D12	ERP1	YAR002C-A
D14	PEP1	YBL017C
D16	URA7	YBL039C
D18	KEX1	YGL203C
D20	VTH2	YJL222W
D22	SAG1	YJR004C
D24	URA8	YJR103W
F2	PRC1	YMR297W
F4	GAS1	YMR307W
F6	TUL1	YKL034W
F8	PTM1	YKL039W
F10	ATG42	YBR139W
F12	TOS1	YBR162C
F14	MSB2	YGR014W
F16	PST1	YDR055W
F18	GDT1	YBR187W
F20	VOA1	YGR106C
F22	PHO3	YBR092C
F24	APE3	YBR286W
H2	CWP1	YKL096W
H4	KEX2	YNL238W
H6	YNL320W	YNL320W
H8	UIP5	YKR044W
H10	SCW4	YGR279C
H12	BGL2	YGR282C
H14	ADP1	YCR011C
H16	CPR4	YCR069W
H18	CPR2	YHR057C
H20	GRX6	YDL010W
H22	CPR8	YNR028W
H24	FRE6	YLL051C
J2	YNR066C	YNR066C
J4	CSI2	YOL007C
J6	EMP70	YLR083C
J8	NPC2	YDL046W
J10	RPP1B	YDL130W
J12	ECM14	YHR132C
J14	TMN2	YDR107C
J16	MKC7	YDR144C
J18	CTS1	YLR286C
J20	LCL2	YLR104W
J22	CCW12	YLR110C
J24	CRR1	YLR213C
L2	SLG1	YOR008C
L4	YHR202W	YHR202W
L6	RPP2B	YDR382W
L8	MNT3	YIL014W
L10	YDR415C	YDR415C
L12	EXG1	YLR300W
L14	MID2	YLR332W
L16	ERV25	YML012W
L18	SGA1	YIL099W
L20	GMC1	YDR506C
L22	SCW10	YMR305C
L24	FPR2	YDR519W
N2	AXL2	YIL140W
N4	VTH1	YIL173W
N6	MPD1	YOR288C
N8	FET3	YMR058W
N10	EAR1	YMR171C
N12	FET5	YFL041W
N14	EMP47	YFL048C
N16	YJL132W	YJL132W
N18	NCR1	YPL006W
N20	PEP4	YPL154C
N22	GAS3	YMR215W
N24	FLC1	YPL221W
P2	KRE9	YJL174W
P4	ATG27	YJL178C
P6
P8
P10
P12
P14
P16
P18
P20
P22
P24
