## supplementary table 9 for "A yeast lysosomal biogenesis map uncovers the cargo spectrum of lysosomal protein targeting pathways"

### Sheet: Sheet1
			GFP signal on vacuole in WT	modified signal in apl6D	positiv in class D compartment	genetics hit	fold change MS in apl5D	proteomics hit
AVT7	A	2	+	-	+	+	-0.0274736	-
GTR1	A	4	+	+	+	+	-0.667536	+
CCC1	A	6	+	-	+	+	-0.384532	+
AVT3	A	19	+	+	+	+	-1.11584	+
VNX1	A	21	+	-	+	+	-1.31456	+
VTC4	B	11	+	-	+	+	-0.880811	+
ATG8	C	12	-	-	-	-	-1.4766	+
ZRT3	C	15	-	-	-	-	-0.454451	+
AVT6	C	16	+	-	+	+	#N/A	-
YCK3	C	20	+	+	+	+	-2.13242	+
YJL163C	C	21	+	-	+	+	#N/A	-
PHO91	C	23	+	-	+	+	-0.986949	+
PFF1	D	3	+	-	+	+	-0.878425	+
SLM4	D	7	+	+/-	+	+	-1.40519	+
URA7	D	16	-	-	-	-	-0.689622	+
PHO87	D	21	-	-	-	-	-0.597306	+
CPS1	E	1	+	-	+/-	-	-0.894329	+
YKT6	E	3	-	-	-	-	-0.477717	+
MCH1	E	5	+	-	+	+	#N/A	-
MAM3	E	12	-	-	-	-	-0.544926	+
YDL199C	E	18	+	+	+	+	NaN	-
NYV1	E	19	+	-	+	+	-1.04532	+
YDL206W	E	20	+	-	+	+	NaN	-
ATG21	E	21	+	-	+	+	-0.46577	+
MNR2	F	3	+	+	+	+	-0.0499915	-
SMF3	F	9	+	+	+	+	-1.65405	+
VTC5	F	17	+	-	+	+	#N/A	-
PHO8	F	19	+	-	+	+	-0.517513	+
VAM3	G	9	+	-	+	+	-0.127867	-
MNN1	G	17	-	-	+	-	-0.466096	+
YPK9	G	18	+	+	+	+	-2.22706	+
CWP1	H	2	+	+	-	-	-1.18695	+
VTC3	H	9	+	?	+	+	-1.03032	+
SCW4	H	10	-	-	-	-	-0.666561	+
TPO3	H	15	-	-	-	-	-0.651804	+
FRE6	H	24	-	-	-	-	-0.950034	+
VHC1	I	7	+	?	+	+	-1.26863	+
ATG22	I	12	+	?	+	+	-0.898163	+
VTC2	I	16	+	?	+	+	-0.840745	+
VCX1	I	23	+	?	+	+	0.0641945	-
YJR124C	I	24	+	-	+	+	#N/A	-
RMD1	J	3	+	+	+	+	-0.487509	+
PMC1	J	9	+	+	+	+	-1.02809	+
VPS62	J	11	-	+	+	+	-0.821478	+
VBA4	J	23	+	-	+	+	-0.897331	+
HSV2	K	3	+	-	-	-	-0.575766	+
CCC2	K	5	-	-	-	-	-0.376883	+
YLR173W	K	13	+	-	+	+	-0.498269	+
COT1	M	4	+	-	+	+	-0.361306	+
VTC1	M	7	+	-	+	+	-0.764595	+
VBA1	M	8	+	+	+	+	-1.70076	+
MEH1	M	11	-	-	-	-	-0.882051	+
AVT1	M	17	?	?	?	?	-1.32782	+
FIG1	M	18	-	-	-	-	-1.14225	+
VAC7	M	19	+	-	+	+	-0.353001	+
FMP42	N	5	+	-	+	+	-0.587683	+
YML018C	N	7	+	+	+	+	NaN	-
ZRC1	N	9	+	+	+	+	NaN	-
FET5	N	12	-	-	-	-	-0.359246	+
GAS3	N	22	+	-	+	+	-0.529448	+
SYG1	O	11	+	+	+	+	-3.43151	+
YDL180W	O	19	+	-	+	+	-0.353972	-
YBT1	O	20	-	-	-	-	-1.41206	+
ATG27	P	4	+	+	+	+	-4.06606	+
